# An ecological-evolutionary perspective on the genomic diversity and habitat preferences of the Acidobacteriota

**DOI:** 10.1101/2024.07.05.601421

**Authors:** Ella McReynolds, Mostafa S. Elshahed, Noha H. Youssef

## Abstract

Members of the phylum Acidobacteriota inhabit a wide range of ecosystems including soils. We analyzed the global patterns of distribution and habitat preferences of various Acidobacteriota lineages across major ecosystems (soil, engineered, host-associated, marine, non-marine saline and alkaline, and terrestrial non-soil ecosystem) in 248,559 publicly available metagenomic datasets. Classes Terriglobia, Vicinamibacteria, Blastocatellia, and Thermoanaerobaculia were highly ubiquitous and showed clear preference to soil over non-soil habitats, class Polarisedimenticolia showed comparable ubiquity and preference between soil and non-soil habitats, while classes Aminicenantia and Holophagae showed preferences to non-soil habitats. However, while specific preferences were observed, most Acidobacteriota lineages were habitat generalists rather than specialists, with genomic and/or metagenomic fragments recovered from soil and non-soil habitats at various levels of taxonomic resolution. Comparative analysis of 1930 genomes strongly indicates that phylogenetic affiliation plays a more important role than the habitat from which the genome was recovered in shaping the genomic characteristics and metabolic capacities of the *Acidobacteriota*. The observed lack of strong habitat specialization and habitat transition driven lineage evolution in the Acidobacteriota suggest ready cross colonization between soil and non-soil habitats. We posit that such capacity is key to the successful establishment of Acidobacteriota as a major component in soil microbiomes post ecosystem disturbance events or during pedogenesis.
