## Supplemental table 1 for "An ecological-evolutionary perspective on the genomic diversity and habitat preferences of the Acidobacteriota"

### Sheet: Sheet1
Table S1. Acidobacteriota classification based on GTDB, and the corresponding taxonomy in Silva, as well as the subgroup classification by Barns et al. [1] and Dedysh and Yilmaz [2].
GTDB classification of Phylum Acidobacteriota				Silva classification of the top hit (>94%)	Barns Classification	Dedysh and Yilmaz classification
Class	Order	Family	Genus
c__Aminicenantia	o__Aminicenantales	f__Aminicenantaceae	g__Aminicenans	Bacteria;Acidobacteriota;Aminicenantia;Aminicenantales;Aminicenantes bacterium JGI OTU-2	NA	NA
			g__G020344415	Bacteria;Acidobacteriota;Aminicenantia;Aminicenantales;uncultured bacterium
			g__G020348385	No 16S rRNA gene
			g__JADHWO01	No 16S rRNA gene
			g__JAFGMO01	Bacteria;Acidobacteriota;Aminicenantia;Aminicenantales;uncultured bacterium
			g__JAGLWV01	No 16S rRNA gene
			g__JAGXKI01	No/low similarity in Silva
			g__JAHIPL01	Bacteria;Acidobacteriota;Aminicenantia;Aminicenantales;uncultured Aminicenantes bacterium
			g__Kmv29	Bacteria;Acidobacteriota;Aminicenantia;Aminicenantales;uncultured bacterium
			g__SOIA01	No 16S rRNA gene
			g__SOIV01	Bacteria;Acidobacteriota;Aminicenantia;Aminicenantales;uncultured bacterium
			g__WJMT01	No/low similarity in Silva
			g__WTAW01	Bacteria;Acidobacteriota;Aminicenantia;Aminicenantales;uncultured bacterium
			g__WVZL01	Bacteria;Acidobacteriota;Aminicenantia;Aminicenantales;uncultured bacterium
		f__JAFGAV01	g__JAFGAV01	No/low similarity in Silva
		f__JAFGBC01	g__JAFGBC01	No/low similarity in Silva
		f__JdFR-80	g__JdFR-80	Bacteria;Acidobacteriota;Aminicenantia;Aminicenantales;uncultured bacterium
		f__RBG-16-66-30	g__JALHVH01	Bacteria;Acidobacteriota;Aminicenantia;Aminicenantales;uncultured bacterium
			g__RBG-16-66-30	Bacteria;Acidobacteriota;Aminicenantia;Aminicenantales;metagenome
		f__Saccharicenantaceae	g__Saccharicenans	Bacteria;Acidobacteriota;Aminicenantia;Aminicenantales;uncultured bacterium
		f__UBA4085	g__FEN-413	Bacteria;Acidobacteriota;Aminicenantia;Aminicenantales;uncultured bacterium
			g__JAAZPG01	Bacteria;Acidobacteriota;Aminicenantia;Aminicenantales;metagenome
			g__JALHTW01	No 16S rRNA gene
			g__UBA4085	No/low similarity in Silva
		f__UBA8522	g__UBA8522	Bacteria;Acidobacteriota;Aminicenantia;Aminicenantales;uncultured bacterium
	o__JAMOAD01	f__JAMOAD01	g__JAMOAD01	No 16S rRNA gene
	o__JdFR-78	f__JdFR-78	g__JdFR-78	No/low similarity in Silva
	o__S016-38	f__S016-38	g__S016-38	Bacteria;Acidobacteriota;Aminicenantia;Aminicenantales;uncultured Aminicenantes bacterium
	o__UBA2199	f__UBA2199	g__JAGLQA01	No 16S rRNA gene
			g__JAHELQ01	No 16S rRNA gene
			g__JAKAGC01	No/low similarity in Silva
			g__UBA2199	Bacteria;Acidobacteriota;Aminicenantia;Aminicenantales;uncultured bacterium
			g__UBA647	Bacteria;Acidobacteriota;Aminicenantia;Aminicenantales;uncultured bacterium
			g__UBA876	Bacteria;Acidobacteriota;Aminicenantia;Aminicenantales;uncultured bacterium
c__B3-B38	o__B3-B38	f__B3-B38	g__Guanabacterium	Bacteria;Acidobacteriota;ODP1230B23.02;uncultured bacterium	NA	NA
		f__JAGGZT01	g__JAGGZT01	No/low similarity in Silva
	o__JAFGBY01	f__JAFGBY01	g__JAFGBY01	No 16S rRNA gene
c__Blastocatellia	o__Chloracidobacteriales	f__Chloracidobacteriaceae	g__Chloracidobacterium	Bacteria;Acidobacteriota;Blastocatellia;Chloracidobacteriales;Chloracidobacteriaceae;Chloracidobacterium;Chloracidobacterium thermophilum	Subgroup 4	Class 2
			g__JAAFHI01	No 16S rRNA gene
			g__JACQXX01	No/low similarity in Silva
			g__JAIBAN01	Bacteria;Acidobacteriota;Blastocatellia;11-24;uncultured bacterium
		f__JADJPF01	g__JADJPF01	Bacteria;Acidobacteriota;Blastocatellia;11-24;uncultured bacterium
			g__JAEUQL01	No 16S rRNA gene
			g__JANWYG01	No 16S rRNA gene
	o__HR10	f__HR10	g__HR10	Bacteria;Acidobacteriota;Blastocatellia;11-24;uncultured Acidobacteria bacterium
		f__J050	g__J050	No 16S rRNA gene
			g__JANWZE01	No/low similarity in Silva
		f__JACQTD01	g__JACQTD01	No/low similarity in Silva
	o__Pyrinomonadales	f__Pyrinomonadaceae	g__3-1-20CM-3-53-8	Bacteria;Acidobacteriota;Blastocatellia;Pyrinomonadales;Pyrinomonadaceae;RB41;uncultured bacterium
			g__Aridibacter	Bacteria;Acidobacteriota;Blastocatellia;Blastocatellales;Blastocatellaceae;Blastocatella;uncultured Acidobacteria bacterium
			g__GCA-002050365	Bacteria;Acidobacteriota;Blastocatellia;Blastocatellales;Blastocatellaceae;Blastocatella;Acidobacteria bacterium 28-9
			g__J014	Bacteria;Acidobacteriota;Blastocatellia;Chloracidobacteriales;Chloracidobacteriaceae;Chloracidobacterium;uncultured Acidobacteria bacterium
			g__JACCRA01	No 16S rRNA gene
			g__JACCTF01	No 16S rRNA gene
			g__JACCYN01	No 16S rRNA gene
			g__JACDEG01	No 16S rRNA gene
			g__JACMLC01	Bacteria;Acidobacteriota;Blastocatellia;Pyrinomonadales;Pyrinomonadaceae;RB41;uncultured bacterium
			g__JACVRN01	No 16S rRNA gene
			g__JAFDVJ01	Bacteria;Acidobacteriota;Blastocatellia;Blastocatellales;Blastocatellaceae;Aridibacter;uncultured bacterium
			g__JAIBCC01	Bacteria;Acidobacteriota;Blastocatellia;Blastocatellales;Blastocatellaceae;Blastocatella;uncultured bacterium
			g__JAIVGV01	Bacteria;Acidobacteriota;Blastocatellia;Pyrinomonadales;Pyrinomonadaceae;RB41;uncultured bacterium
			g__JAIVJG01	Bacteria;Acidobacteriota;Blastocatellia;Pyrinomonadales;Pyrinomonadaceae;RB41;uncultured bacterium
			g__JAIVJM01	No/low similarity in Silva
			g__JAIVJZ01	Bacteria;Acidobacteriota;Blastocatellia;Pyrinomonadales;Pyrinomonadaceae;RB41;uncultured Acidobacteria bacterium
			g__JAJQRF01	Bacteria;Acidobacteriota;Blastocatellia;Blastocatellales;Blastocatellaceae;Blastocatella;uncultured bacterium
			g__JANDLT01	Bacteria;Acidobacteriota;Blastocatellia;Pyrinomonadales;Pyrinomonadaceae;RB41;uncultured bacterium
			g__OLB17	No/low similarity in Silva
			g__PSRF01	Bacteria;Acidobacteriota;Blastocatellia;Pyrinomonadales;Pyrinomonadaceae;RB41;uncultivated soil bacterium clone S023
			g__Pyrinomonas	Bacteria;Acidobacteriota;Blastocatellia;Pyrinomonadales;Pyrinomonadaceae;Pyrinomonas;uncultured bacterium
			g__QHXM01	Bacteria;Acidobacteriota;Blastocatellia;Pyrinomonadales;Pyrinomonadaceae;RB41;uncultured Acidobacteria bacterium
			g__QHXN01	Bacteria;Acidobacteriota;Blastocatellia;Pyrinomonadales;Pyrinomonadaceae;RB41;Arenimicrobium luteum
			g__QHXQ01	No 16S rRNA gene
			g__SXVE01	No 16S rRNA gene
			g__UBA11740	Bacteria;Acidobacteriota;Acidobacteriae;Acidobacteriales;uncultured;uncultured bacterium
	o__RBC074	f__RBC074	g__CAIOZW01	No 16S rRNA gene
			g__JACPYM01	Bacteria;Acidobacteriota;Blastocatellia;11-24;uncultured bacterium
			g__JADJLO01	Bacteria;Acidobacteriota;Blastocatellia;11-24;metagenome
			g__JADJXM01	Bacteria;Acidobacteriota;Blastocatellia;11-24;uncultured bacterium
			g__JAFDVL01	No 16S rRNA gene
			g__JAHBSF01	Bacteria;Acidobacteriota;Blastocatellia;11-24;uncultured Acidobacteria bacterium
			g__JAJVID01	Bacteria;Acidobacteriota;Blastocatellia;11-24;uncultured Acidobacteria bacterium
			g__JAKEHZ01	No 16S rRNA gene
			g__RBC074	Bacteria;Acidobacteriota;Blastocatellia;11-24;uncultured Acidobacteria bacterium
	o__UBA7656	f__JADIYM01	g__JADIYM01	Bacteria;Acidobacteriota;Blastocatellia;DS-100;uncultured bacterium
		f__UBA7656	g__JACQDB01	Bacteria;Acidobacteriota;Blastocatellia;11-24;uncultured bacterium
			g__JADGNW01	No 16S rRNA gene
			g__JAKEHD01	Bacteria;Acidobacteriota;Blastocatellia;11-24;uncultured Acidobacteria bacterium
			g__QHVH01	Bacteria;Acidobacteriota;Blastocatellia;11-24;uncultured bacterium
			g__UBA7656	Bacteria;Acidobacteriota;Blastocatellia;11-24;uncultured bacterium
c__CAIWXX01	o__CAIWXX01	f__CAIWXX01	g__CAIWXX01	No/low similarity in Silva	NA	NA
		f__CAIWXX01	g__JACPPM01	No 16S rRNA gene
c__Holophagae	o__Acanthopleuribacterales	f__Acanthopleuribacteraceae	g__Acanthopleuribacter	Bacteria;Acidobacteriota;Holophagae;Acanthopleuribacterales;Acanthopleuribacteraceae;Acanthopleuribacter;Acanthopleuribacter pedis	Subgroup 8	Class 7
			g__GCA-2747255	Bacteria;Acidobacteriota;Holophagae;Acanthopleuribacterales;Acanthopleuribacteraceae;Acanthopleuribacter;uncultured bacterium
			g__JACJWC01	Bacteria;Acidobacteriota;Holophagae;Acanthopleuribacterales;Acanthopleuribacteraceae;Acanthopleuribacter;uncultured Acidobacteria bacterium
			g__JAGQSC01	No 16S rRNA gene
			g__Sulfidibacter	No/low similarity in Silva
	o__Holophagales	f__Holophagaceae	g__Geothrix	Bacteria;Acidobacteriota;Holophagae;Holophagales;Holophagaceae;Geothrix;Geothrix fermentans DSM 14018
			g__Holophaga	Bacteria;Acidobacteriota;Holophagae;Holophagales;Holophagaceae;Holophaga;Holophaga foetida
			g__JACQZU01	No 16S rRNA gene
			g__JADJVL01	Bacteria;Acidobacteriota;Holophagae;Holophagales;Holophagaceae;Geothrix;uncultured bacterium
			g__JAFDVN01	No 16S rRNA gene
			g__JAJYBX01	No 16S rRNA gene
			g__JAJZQW01	No 16S rRNA gene
			g__JAKAMQ01	No 16S rRNA gene
			g__UBA12189	Bacteria;Acidobacteriota;Holophagae;Holophagales;Holophagaceae;marine group;marine metagenome
			g__WRHW01	Bacteria;Acidobacteriota;Holophagae;Holophagales;Holophagaceae;uncultured;uncultured bacterium
	o__Thermotomaculales	f__Thermotomaculaceae	g__Thermotomaculum	Bacteria;Acidobacteriota;Holophagae;Acanthopleuribacterales;Acanthopleuribacteraceae;Thermotomaculum;Thermotomaculum hydrothermale
			g__UM-FILTER-49-7	Bacteria;Acidobacteriota;Holophagae;Acanthopleuribacterales;Acanthopleuribacteraceae;Thermotomaculum;uncultured Acidobacteria bacterium
c__Polarisedimenticolia	o__Gp22-AA2	f__AA152	g__AA152	Bacteria;Acidobacteriota;Subgroup 22;uncultured bacterium	Subgroup 22
		f__Gp22-AA2	g__Gp22-AA3	Bacteria;Acidobacteriota;Subgroup 22;uncultured Acidobacteriales bacterium
			g__JACQNT01	No 16S rRNA gene
			g__JAGYID01	Bacteria;Acidobacteriota;Subgroup 22;uncultured bacterium
			g__QHXZ01	Bacteria;Acidobacteriota;Subgroup 22;uncultured bacterium
	o__J045	f__J045	g__G020350085	No 16S rRNA gene
			g__J045	No/low similarity in Silva
			g__J065	No/low similarity in Silva
			g__JAGOJY01	No/low similarity in Silva
			g__JAJFTU01	Bacteria;Acidobacteriota;Subgroup 22;uncultured bacterium
			g__JANTFM01	No 16S rRNA gene
	o__JACPZX01	f__JACPZX01	g__JACPZX01	No/low similarity in Silva
	o__Polarisedimenticolales	f__Polarisedimenticolaceae	g__JAAELQ01	No/low similarity in Silva
			g__JAIQFR01	Bacteria;Acidobacteriota;Subgroup 22;uncultured bacterium
			g__Mor1	Bacteria;Acidobacteriota;Subgroup 22;Acidobacteria bacterium Mor1
			g__Polarisedimenticola	Bacteria;Acidobacteriota;Subgroup 22;uncultured bacterium
			g__WVWW01	No 16S rRNA gene
	o__QHYA01	f__QHYA01	g__QHYA01	Bacteria;Acidobacteriota;Subgroup 22;uncultured bacterium
	o__SMYD01	f__SMYD01	g__SMYD01	Bacteria;Acidobacteriota;Subgroup 22;uncultured deep-sea bacterium
c__HRBIN11	o__HRBIN11	f__HRBIN11	g__HRBIN11	Bacteria;Acidobacteriota;GBS-L1-B05;uncultured bacterium	NA	NA
	o__JAKEFK01	f__JAKEFK01	g__JAKEFK01	No 16S rRNA gene	NA	NA
	o__MFGW01	f__MFGW01	g__MFGW01	Bacteria;Acidobacteriota;Candidatus Fischerbacteria bacterium RBG_13_37_8	Subgroup 25	Class 6-1
c__Terriglobia	o__2-12-FULL-54-10	f__2-12-FULL-54-10	g__2-02-FULL-61-28	No 16S rRNA gene	Subgroup 15	Class 1-1
			g__2-12-FULL-54-10	Bacteria;Acidobacteriota;Acidobacteriae;Subgroup 15;
			g__JACPPJ01	No 16S rRNA gene
			g__JACQGE01	No 16S rRNA gene
			g__JADFGZ01	No 16S rRNA gene
			g__SHUM01	No/low similarity in Silva
	o__20CM-2-55-15	f__20CM-2-55-15	g__20CM-2-55-15	Bacteria;Acidobacteriota;Subgroup 5;uncultured bacterium	Subgroup 5
			g__CAMBFR01	No 16S rRNA gene
			g__JAHFTY01	No 16S rRNA gene
			g__JAJEDW01	Bacteria;Acidobacteriota;Subgroup 5;uncultured bacterium
	o__Acidoferrales	f__2-02-FULL-67-57	g__2-02-FULL-67-57	No 16S rRNA gene	NA
			g__JACPRL01	No 16S rRNA gene	NA
			g__JACQTG01	No 16S rRNA gene	NA
			g__JACZYA01	Bacteria;Acidobacteriota;Acidobacteriae;Subgroup 2;uncultured bacterium	NA
		f__UBA7541	g__Acidoferrum	Bacteria;Acidobacteriota;Acidobacteriae;Subgroup 13;uncultured bacterium	Subgroup 2
			g__DSGC01	No/low similarity in Silva
			g__JAAFGT01	Bacteria;Acidobacteriota;Acidobacteriae;Subgroup 2;uncultured bacterium
			g__JACQDE01	Bacteria;Acidobacteriota;Acidobacteriae;Subgroup 2;uncultured bacterium
			g__JAIQGC01	Bacteria;Acidobacteriota;Acidobacteriae;Subgroup 2;uncultured Acidobacteria bacterium
			g__JAKASX01	No/low similarity in Silva
			g__Palsa-147	Bacteria;Acidobacteriota;Acidobacteriae;Subgroup 2;uncultured bacterium
			g__Palsa-189	Bacteria;Acidobacteriota;Acidobacteriae;Subgroup 2;uncultured bacterium
			g__PALSA-278	Bacteria;Acidobacteriota;Acidobacteriae;Subgroup 2;uncultured bacterium
			g__Palsa-295	Bacteria;Acidobacteriota;Acidobacteriae;Subgroup 2;uncultured bacterium
			g__Palsa-360	Bacteria;Acidobacteriota;Acidobacteriae;Subgroup 2;uncultured bacterium
			g__QHYP01	Bacteria;Acidobacteriota;Acidobacteriae;Subgroup 2;uncultured bacterium
			g__QHYU01	Bacteria;Acidobacteriota;Acidobacteriae;Subgroup 2;uncultured bacterium
	o__Bryobacterales	f__Bryobacteraceae	g__Bog-105	Bacteria;Acidobacteriota;Acidobacteriae;Bryobacterales;Bryobacteraceae;Bryobacter;uncultured Acidobacteria bacterium	Subgroup 3
			g__Bog-113	No/low similarity in Silva
			g__Bog-159	No/low similarity in Silva
			g__BOG-224	Bacteria;Acidobacteriota;Acidobacteriae;Solibacterales;Solibacteraceae;Candidatus Solibacter;uncultured Acidobacteria bacterium
			g__BOG-234	Bacteria;Acidobacteriota;Acidobacteriae;Solibacterales;Solibacteraceae;Candidatus Solibacter;uncultured Acidobacteria bacterium
			g__Bog-375	Bacteria;Acidobacteriota;Acidobacteriae;Acidobacteriales;uncultured;uncultured bacterium
			g__Bryobacter	Bacteria;Acidobacteriota;Acidobacteriae;Bryobacterales;Bryobacteraceae;Bryobacter;metagenome
			g__CAADGY01	No 16S rRNA gene
			g__CADEFT01	Bacteria;Acidobacteriota;Acidobacteriae;Bryobacterales;Bryobacteraceae;Bryobacter;metagenome
			g__CAIRSA01	Bacteria;Acidobacteriota;Acidobacteriae;Bryobacterales;Bryobacteraceae;Bryobacter;uncultured bacterium
			g__CAIVVT01	Bacteria;Proteobacteria;Gammaproteobacteria;Steroidobacterales;Steroidobacteraceae;uncultured;uncultured bacterium
			g__CAJCIT01	Bacteria;Acidobacteriota;Acidobacteriae;Bryobacterales;Bryobacteraceae;Bryobacter;uncultured Acidobacteria bacterium
			g__DOZZ01	Bacteria;Acidobacteriota;Acidobacteriae;Solibacterales;Solibacteraceae;Candidatus Solibacter;uncultured bacterium
			g__DSOI01	No 16S rRNA gene
			g__DTHT01	No 16S rRNA gene
			g__DTKY01	No 16S rRNA gene
			g__F-183	Bacteria;Acidobacteriota;Acidobacteriae;Bryobacterales;Bryobacteraceae;Bryobacter;uncultured bacterium
			g__Fen-178	Bacteria;Acidobacteriota;Acidobacteriae;Solibacterales;Solibacteraceae;Candidatus Solibacter;uncultured bacterium
			g__Fen-330	Bacteria;Acidobacteriota;Acidobacteriae;AKIW659;uncultured bacterium
			g__Ga0077553	Bacteria;Acidobacteriota;Acidobacteriae;Paludibaculum;metagenome
			g__JACADU01	No/low similarity in Silva
			g__JACMLA01	No 16S rRNA gene
			g__JACOTZ01	No 16S rRNA gene
			g__JACPNO01	No 16S rRNA gene
			g__JACQZT01	No 16S rRNA gene
			g__JACTMJ01	Bacteria;Acidobacteriota;Acidobacteriae;Bryobacterales;Bryobacteraceae;Bryobacter;uncultured Acidobacteriaceae bacterium
			g__JADGHK01	No 16S rRNA gene
			g__JADGNR01	Bacteria;Acidobacteriota;Acidobacteriae;Solibacterales;Solibacteraceae;Candidatus Solibacter;uncultured bacterium
			g__JADJWL01	Bacteria;Acidobacteriota;Acidobacteriae;Solibacterales;Solibacteraceae;Candidatus Solibacter;metagenome
			g__JADLDI01	Bacteria;Acidobacteriota;Acidobacteriae;Bryobacterales;Bryobacteraceae;Bryobacter;uncultured bacterium
			g__JADZAF01	Bacteria;Acidobacteriota;Acidobacteriae;Solibacterales;Solibacteraceae;Candidatus Solibacter;uncultured Acidobacteria bacterium
			g__JADZCI01	Bacteria;Acidobacteriota;Acidobacteriae;Paludibaculum;uncultured Acidobacteria bacterium
			g__JADZGD01	No 16S rRNA gene
			g__JAEHDI01	No 16S rRNA gene
			g__JAFLBB01	Bacteria;Acidobacteriota;Acidobacteriae;Bryobacterales;Bryobacteraceae;Bryobacter;metagenome
			g__JAIEPW01	Bacteria;Acidobacteriota;Acidobacteriae;Bryobacterales;Bryobacteraceae;Bryobacter;uncultured bacterium
			g__JAIMAR01	Bacteria;Chloroflexi;OLB14;uncultured bacterium
			g__JAIQFL01	Bacteria;Acidobacteriota;Acidobacteriae;Solibacterales;Solibacteraceae;Candidatus Solibacter;uncultured bacterium
			g__JAIQFS01	Bacteria;Acidobacteriota;Acidobacteriae;Solibacterales;Solibacteraceae;Candidatus Solibacter;uncultured bacterium
			g__JAJFUV01	Bacteria;Acidobacteriota;Acidobacteriae;Bryobacterales;Bryobacteraceae;Bryobacter;metagenome
			g__JAJPJX01	No 16S rRNA gene
			g__JAJYKC01	Bacteria;Acidobacteriota;Acidobacteriae;Bryobacterales;Bryobacteraceae;Bryobacter;uncultured Acidobacteria bacterium
			g__JAJYLS01	No 16S rRNA gene
			g__JALHNI01	Bacteria;Acidobacteriota;Acidobacteriae;Bryobacterales;Bryobacteraceae;Bryobacter;metagenome
			g__JAMCRM01	No 16S rRNA gene
			g__JANWVO01	Bacteria;Acidobacteriota;Acidobacteriae;Paludibaculum;uncultured Acidobacteria bacterium
			g__JANWXD01	No/low similarity in Silva
			g__KBS-96	Bacteria;Acidobacteriota;Acidobacteriae;Bryobacterales;Bryobacteraceae;Bryobacter;Acidobacteriaceae bacterium KBS 96
			g__OMOG01	No 16S rRNA gene
			g__PALSA-129	Bacteria;Acidobacteriota;Acidobacteriae;Solibacterales;Solibacteraceae;Candidatus Solibacter;uncultured bacterium
			g__Palsa-187	Bacteria;Acidobacteriota;Acidobacteriae;Bryobacterales;Bryobacteraceae;Bryobacter;metagenome
			g__PALSA-243	No 16S rRNA gene
			g__Palsa-89	Bacteria;Acidobacteriota;Acidobacteriae;Bryobacterales;Bryobacteraceae;Bryobacter;uncultured Acidobacteria bacterium
			g__Paludibaculum	Bacteria;Acidobacteriota;Acidobacteriae;Paludibaculum;Paludibaculum fermentans
			g__PNKE01	Bacteria;Acidobacteriota;Acidobacteriae;Paludibaculum;uncultured Acidobacteria bacterium
			g__PSRJ01	No 16S rRNA gene
			g__QHXW01	Bacteria;Acidobacteriota;Acidobacteriae;Solibacterales;Solibacteraceae;Candidatus Solibacter;uncultured Acidobacteria bacterium
			g__Solibacter	Bacteria;Acidobacteriota;Acidobacteriae;Solibacterales;Solibacteraceae;Candidatus Solibacter;Candidatus Solibacter usitatus Ellin6076
			g__Sulfopaludibacter	No 16S rRNA gene
			g__SYKU01	No 16S rRNA gene
			g__SYLY01	Bacteria;Acidobacteriota;Acidobacteriae;Bryobacterales;Bryobacteraceae;Bryobacter;metagenome
			g__TMP-7	No 16S rRNA gene
			g__VFZE01	Bacteria;Acidobacteriota;Acidobacteriae;Bryobacterales;Bryobacteraceae;Bryobacter;metagenome
			g__VFZS01	No 16S rRNA gene
			g__VFZY01	Bacteria;Acidobacteriota;Acidobacteriae;Bryobacterales;Bryobacteraceae;Bryobacter;metagenome
		f__JACQDG01	g__JACQDG01	No 16S rRNA gene	NA
			g__JACQDI01	No 16S rRNA gene
		f__UBA6623	g__RI-231	Bacteria;Acidobacteriota;Acidobacteriae;PAUC26f;uncultured organism	NA
			g__UBA6623	Bacteria;Acidobacteriota;Acidobacteriae;PAUC26f;uncultured bacterium AD370-D1
			g__VXMF01	Bacteria;Acidobacteriota;Acidobacteriae;PAUC26f;uncultured bacterium
	o__JAIQFV01	f__JAIQFV01	g__JAIQFV01	No/low similarity in Silva	NA
	o__JAJPHL01	f__JAJPHL01	g__JAJPHL01	Bacteria;Acidobacteriota;Acidobacteriae;Subgroup 12;uncultured bacterium	Subgroup 12
	o__Terriglobales	f__Acidobacteriaceae	g__Acidipila	Bacteria;Acidobacteriota;Acidobacteriae;Acidobacteriales;Acidobacteriaceae (Subgroup 1);Acidipila-Silvibacterium;Acidipila rosea	Subgroup 1
			g__Acidisarcina	Bacteria;Acidobacteriota;Acidobacteriae;Acidobacteriales;Acidobacteriaceae (Subgroup 1);Acidipila-Silvibacterium;Acidobacteriaceae bacterium SBC82
			g__Acidobacterium	Bacteria;Acidobacteriota;Acidobacteriae;Acidobacteriales;Acidobacteriaceae (Subgroup 1);Acidobacterium;Acidobacterium capsulatum ATCC 51196
			g__Alloacidobacterium	Bacteria;Acidobacteriota;Acidobacteriae;Acidobacteriales;Acidobacteriaceae (Subgroup 1);Acidipila-Silvibacterium;uncultured Acidobacteria bacterium
			g__Bryocella	Bacteria;Acidobacteriota;Acidobacteriae;Acidobacteriales;Acidobacteriaceae (Subgroup 1);Bryocella;Bryocella elongata
			g__CAHJWL01	No 16S rRNA gene
			g__CAIMNN01	No 16S rRNA gene
			g__CAIQPK01	Bacteria;Acidobacteriota;Acidobacteriae;Acidobacteriales;Acidobacteriaceae (Subgroup 1);Granulicella;uncultured actinobacterium
			g__CAIVDV01	Bacteria;Acidobacteriota;Acidobacteriae;Acidobacteriales;Acidobacteriaceae (Subgroup 1);Acidicapsa;Acidicapsa borealis
			g__CAIZGA01	No 16S rRNA gene
			g__DZDJ01	Bacteria;Acidobacteriota;Acidobacteriae;Acidobacteriales;Acidobacteriaceae (Subgroup 1);Acidipila-Silvibacterium;uncultured prokaryote
			g__EB88	Bacteria;Acidobacteriota;Acidobacteriae;Acidobacteriales;Acidobacteriaceae (Subgroup 1);Acidipila-Silvibacterium;uncultured bacterium
			g__Edaphobacter	Bacteria;Acidobacteriota;Acidobacteriae;Acidobacteriales;Acidobacteriaceae (Subgroup 1);Edaphobacter;Acidobacteriaceae bacterium TAA166
			g__Granulicella_A	Bacteria;Acidobacteriota;Acidobacteriae;Acidobacteriales;Acidobacteriaceae (Subgroup 1);Granulicella;Granulicella mallensis MP5ACTX8
			g__Granulicella_B	Bacteria;Acidobacteriota;Acidobacteriae;Acidobacteriales;Acidobacteriaceae (Subgroup 1);Granulicella;Granulicella arctica
			g__Granulicella_C	Bacteria;Acidobacteriota;Acidobacteriae;Acidobacteriales;Acidobacteriaceae (Subgroup 1);Granulicella;Granulicella rosea
			g__Granulicella_D	Bacteria;Acidobacteriota;Acidobacteriae;Acidobacteriales;Acidobacteriaceae (Subgroup 1);Granulicella;Granulicella aggregans
			g__JAJXYY01	Bacteria;Acidobacteriota;Acidobacteriae;Acidobacteriales;Acidobacteriaceae (Subgroup 1);Granulicella;uncultured bacterium
			g__JAJYVU01	No 16S rRNA gene
			g__JAJZCX01	Bacteria;Acidobacteriota;Acidobacteriae;Acidobacteriales;Acidobacteriaceae (Subgroup 1);uncultured;uncultured bacterium
			g__JAJZFE01	Bacteria;Acidobacteriota;Acidobacteriae;Acidobacteriales;Acidobacteriaceae (Subgroup 1);Granulicella;Granulicella sp. 5B5
			g__JAJZHR01	No 16S rRNA gene
			g__JAJZIF01	No 16S rRNA gene
			g__JAJZIJ01	Bacteria;Acidobacteriota;Acidobacteriae;Acidobacteriales;Acidobacteriaceae (Subgroup 1);uncultured;uncultured Acidobacterium sp.
			g__JAJZJJ01	No 16S rRNA gene
			g__JAKAAZ01	Bacteria;Acidobacteriota;Acidobacteriae;Acidobacteriales;Acidobacteriaceae (Subgroup 1);Granulicella;uncultured bacterium
			g__JAKATU01	Bacteria;Acidobacteriota;Acidobacteriae;Acidobacteriales;Acidobacteriaceae (Subgroup 1);Acidobacterium;uncultured Acidobacterium sp.
			g__JAKAUB01	No 16S rRNA gene
			g__JAKAYS01	No 16S rRNA gene
			g__KBS-83	Bacteria;Acidobacteriota;Acidobacteriae;Acidobacteriales;Acidobacteriaceae (Subgroup 1);Acidipila-Silvibacterium;metagenome
			g__Palsa-288	Bacteria;Acidobacteriota;Acidobacteriae;Acidobacteriales;Acidobacteriaceae (Subgroup 1);Edaphobacter;Edaphobacter sp.
			g__Palsa-343	Bacteria;Acidobacteriota;Acidobacteriae;Acidobacteriales;Acidobacteriaceae (Subgroup 1);Edaphobacter;uncultured Acidobacteria bacterium
			g__PALSA-350	No 16S rRNA gene
			g__Paracidobacterium	Bacteria;Acidobacteriota;Acidobacteriae;Acidobacteriales;Acidobacteriaceae (Subgroup 1);Acidipila-Silvibacterium;Acidipila sp.
			g__Pseudacidobacterium	Bacteria;Acidobacteriota;Acidobacteriae;Acidobacteriales;Acidobacteriaceae (Subgroup 1);uncultured;uncultured bacterium
			g__Silvibacterium	Bacteria;Acidobacteriota;Acidobacteriae;Acidobacteriales;Acidobacteriaceae (Subgroup 1);Acidipila-Silvibacterium;Acidipila dinghuensis
			g__Terracidiphilus	Bacteria;Acidobacteriota;Acidobacteriae;Acidobacteriales;Acidobacteriaceae (Subgroup 1);Acidipila-Silvibacterium;Acidobacteria bacterium CU2
			g__Terriglobus	Bacteria;Acidobacteriota;Acidobacteriae;Acidobacteriales;Acidobacteriaceae (Subgroup 1);Terriglobus;Terriglobus roseus
			g__Terriglobus_A	Bacteria;Acidobacteriota;Acidobacteriae;Acidobacteriales;Acidobacteriaceae (Subgroup 1);Terriglobus;Terriglobus albidus
			g__Tous-C9LFEB	Bacteria;Acidobacteriota;Acidobacteriae;Acidobacteriales;Acidobacteriaceae (Subgroup 1);Terriglobus;Terriglobus roseus
			g__UBA5172	Bacteria;Acidobacteriota;Acidobacteriae;Acidobacteriales;Acidobacteriaceae (Subgroup 1);Granulicella;Granulicella mallensis MP5ACTX8
		f__CAINCZ01	g__CAINCZ01	No 16S rRNA gene
		f__DSPA01	g__DSPA01	Bacteria;Acidobacteriota;Acidobacteriae;Acidobacteriales;uncultured;uncultured Acidobacteria bacterium
		f__Gp1-AA112	g__Gp1-AA112	Bacteria;Acidobacteriota;Acidobacteriae;Acidobacteriales;Acidobacteriaceae (Subgroup 1);uncultured;uncultured bacterium
		f__Gp1-AA117	g__Angelobacter	Bacteria;Acidobacteriota;Acidobacteriae;Acidobacteriales;uncultured;uncultured bacterium
		f__JACPNR01	g__JACPNR01	Bacteria;Acidobacteriota;Acidobacteriae;Acidobacteriales;uncultured;uncultured bacterium
		f__JAEZPW01	g__JAEZPW01	Bacteria;Acidobacteriota;Acidobacteriae;Acidobacteriales;Koribacteraceae;Candidatus Koribacter;uncultured Acidobacteria bacterium
		f__JAFAIN01	g__JAFAIN01	Bacteria;Acidobacteriota;Acidobacteriae;Acidobacteriales;uncultured;uncultured bacterium
		f__JAHFUA01	g__JAHFUA01	Bacteria;Acidobacteriota;Acidobacteriae;Acidobacteriales;uncultured;uncultured Acidobacteria bacterium
		f__JAIQFD01	g__JAIQFD01	Bacteria;Acidobacteriota;Acidobacteriae;Acidobacteriales;uncultured;uncultured bacterium
		f__JAIQGF01	g__JAIQGF01	Bacteria;Acidobacteriota;Acidobacteriae;Acidobacteriales;uncultured;uncultured Acidobacteria bacterium
		f__JAJPJE01	g__JAJPJE01	Bacteria;Acidobacteriota;Acidobacteriae;Acidobacteriales;uncultured;uncultured bacterium
		f__Koribacteraceae	g__Bog-257	Bacteria;Acidobacteriota;Acidobacteriae;Acidobacteriales;Koribacteraceae;Candidatus Koribacter;uncultured Acidobacteria bacterium
			g__JAJXZT01	Bacteria;Acidobacteriota;Acidobacteriae;Acidobacteriales;Koribacteraceae;Candidatus Koribacter;uncultured bacterium
			g__Koribacter	Bacteria;Acidobacteriota;Acidobacteriae;Acidobacteriales;Koribacteraceae;Candidatus Koribacter;Candidatus Koribacter versatilis Ellin345
			g__TOLSYN	Bacteria;Acidobacteriota;Acidobacteriae;Acidobacteriales;Acidobacteriaceae (Subgroup 1);Occallatibacter;uncultured bacterium
		f__QIAW01	g__QIAW01	No 16S rRNA gene
		f__SCQP01	g__JAJPKR01	Bacteria;Acidobacteriota;Acidobacteriae;Acidobacteriales;Acidobacteriaceae (Subgroup 1);uncultured;uncultured bacterium
			g__JAKASR01	Bacteria;Acidobacteriota;Acidobacteriae;Acidobacteriales;Acidobacteriaceae (Subgroup 1);uncultured;uncultured bacterium
			g__JAKAUF01	Bacteria;Acidobacteriota;Acidobacteriae;Acidobacteriales;Acidobacteriaceae (Subgroup 1);uncultured;uncultured bacterium
			g__JAKAZV01	No 16S rRNA gene
			g__SCQP01	No/low similarity in Silva
		f__SbA1	g__Bog-209	Bacteria;Acidobacteriota;Acidobacteriae;Acidobacteriales;Acidobacteriaceae (Subgroup 1);Acidipila-Silvibacterium;uncultured Acidobacteria bacterium
			g__Gp1-AA122	Bacteria;Acidobacteriota;Acidobacteriae;Acidobacteriales;uncultured;uncultured bacterium
			g__Gp1-AA124	Bacteria;Acidobacteriota;Acidobacteriae;Acidobacteriales;uncultured;uncultured bacterium
			g__Gp1-AA133	Bacteria;Acidobacteriota;Acidobacteriae;Acidobacteriales;uncultured;uncultured Acidobacteria bacterium
			g__Gp1-AA142	No/low similarity in Silva
			g__Gp1-AA145	Bacteria;Acidobacteriota;Acidobacteriae;Acidobacteriales;uncultured;uncultured Acidobacteria bacterium
			g__JABCYV01	No 16S rRNA gene
			g__JABCZH01	No 16S rRNA gene
			g__JABDBE01	Bacteria;Acidobacteriota;Acidobacteriae;Acidobacteriales;uncultured;uncultured bacterium
			g__JAFAGX01	No 16S rRNA gene
			g__JAFAWN01	No 16S rRNA gene
			g__JAIQET01	Bacteria;Acidobacteriota;Acidobacteriae;Acidobacteriales;uncultured;uncultured Acidobacteria bacterium
			g__JAIQEU01	Bacteria;Acidobacteriota;Acidobacteriae;Acidobacteriales;uncultured;uncultured soil bacterium
			g__JAIQEY01	Bacteria;Acidobacteriota;Acidobacteriae;Acidobacteriales;uncultured;uncultured bacterium DA038
			g__JAIQFF01	No 16S rRNA gene
			g__JAIQFW01	No 16S rRNA gene
			g__JAJPHW01	No 16S rRNA gene
			g__JAMXLI01	Bacteria;Acidobacteriota;Acidobacteriae;Acidobacteriales;uncultured;uncultured Acidobacteria bacterium
			g__KAN-5	No 16S rRNA gene
			g__PALSA-188	No 16S rRNA gene
			g__PALSA-270	Bacteria;Acidobacteriota;Acidobacteriae;Acidobacteriales;uncultured;uncultured bacterium
			g__QIAA01	Bacteria;Acidobacteriota;Acidobacteriae;Acidobacteriales;uncultured;uncultured bacterium
			g__QIAB01	No 16S rRNA gene
			g__QIAJ01	Bacteria;Acidobacteriota;Acidobacteriae;Acidobacteriales;uncultured;uncultured Acidobacteria bacterium
			g__QIAS01	No 16S rRNA gene
			g__Sulfotelmatobacter	Bacteria;Acidobacteriota;Acidobacteriae;Acidobacteriales;uncultured;uncultured Acidobacterium UA3
			g__40CM-3-55-5	Bacteria;Acidobacteriota;Acidobacteriae;Acidobacteriales;uncultured;	Subgroup 14
	o__UBA7540	f__UBA7540	g__Bog-366	Bacteria;Acidobacteriota;Acidobacteriae;Subgroup 13;uncultured bacterium	Subgroup 13
			g__CADDZC01	Bacteria;Acidobacteriota;Acidobacteriae;Subgroup 13;uncultured bacterium
			g__CADDZE01	No 16S rRNA gene
			g__Gp13-AA74	Bacteria;Acidobacteriota;Acidobacteriae;Subgroup 13;uncultured bacterium
			g__Gp13-AA77	Bacteria;Acidobacteriota;Acidobacteriae;Subgroup 13;uncultured bacterium
			g__JACQNR01	No 16S rRNA gene
			g__JAHEKS01	Bacteria;Acidobacteriota;Acidobacteriae;Subgroup 13;uncultured bacterium
			g__JAIQGA01	Bacteria;Acidobacteriota;Acidobacteriae;Subgroup 13;uncultured bacterium
			g__JAIQGB01	Bacteria;Acidobacteriota;Acidobacteriae;Subgroup 13;uncultured bacterium
			g__JAKASG01	No 16S rRNA gene
			g__JAKCCV01	Bacteria;Acidobacteriota;Acidobacteriae;Subgroup 13;uncultured bacterium
			g__JALHUF01	Bacteria;Acidobacteriota;Acidobacteriae;Subgroup 13;uncultured bacterium
			g__JAMCXS01	No 16S rRNA gene
			g__QHZM01	Bacteria;Acidobacteriota;Acidobacteriae;Subgroup 13;uncultured bacterium
			g__RH2-MAG17b	Bacteria;Acidobacteriota;Acidobacteriae;Subgroup 13;uncultured Acidobacteria bacterium
			g__SCRD01	Bacteria;Acidobacteriota;Acidobacteriae;Subgroup 13;uncultured bacterium
			g__UBA7540	Bacteria;Acidobacteriota;Acidobacteriae;Subgroup 13;uncultured bacterium
	o__VXMN01	f__VXMN01	g__JAKUNG01	Bacteria;Acidobacteriota;Subgroup 11;uncultured bacterium KM3-18-F8	Subgroup 11, 24
			g__QHZQ01	Bacteria;Acidobacteriota;Subgroup 11;uncultured soil bacterium
			g__VFZK01	Bacteria;Acidobacteriota;Subgroup 11;uncultured bacterium
			g__VXMN01	Bacteria;Acidobacteriota;Subgroup 11;uncultured Acidobacteria bacterium
c__Thermoanaerobaculia	o__Gp7-AA8	f__Gp7-AA8	g__Gp7-AA10	Bacteria;Acidobacteriota;Holophagae;Subgroup 7;uncultured bacterium	Subgroup 7	Class 1-10
			g__JACPDH01	No 16S rRNA gene
			g__JADGNX01	No 16S rRNA gene
			g__JADGNZ01	Bacteria;Acidobacteriota;Holophagae;Subgroup 7;uncultured Acidobacteria bacterium
			g__JAENWF01	Bacteria;Acidobacteriota;Holophagae;Subgroup 7;uncultured bacterium
			g__JAFAVZ01	No 16S rRNA gene
			g__JAJPHC01	Bacteria;Acidobacteriota;Holophagae;Subgroup 7;uncultured proteobacterium
			g__JAJXWV01	Bacteria;Acidobacteriota;Holophagae;Subgroup 7;uncultured bacterium
			g__QHVS01	No 16S rRNA gene
			g__QHVT01	No 16S rRNA gene
		f__JAHWKK01	g__JAHWKK01	No/low similarity in Silva
	o__UBA5066	f__UBA5066	g__CAIMWE01	Bacteria;Acidobacteriota;Holophagae;Subgroup 7;uncultured bacterium
			g__Fen-183	Bacteria;Acidobacteriota;Holophagae;Subgroup 7;uncultured bacterium
			g__JAEUQS01	No 16S rRNA gene
			g__JAJVIN01	No/low similarity in Silva
			g__RHKY01	Bacteria;Acidobacteriota;Holophagae;Subgroup 7;uncultured bacterium SJA-36
			g__UBA5066	Bacteria;Acidobacteriota;Holophagae;Subgroup 7;uncultured Acidobacteria bacterium
		f__Gp7-AA6	g__Gp7-AA6	Bacteria;Acidobacteriota;Holophagae;Subgroup 7;uncultured bacterium
	o__UBA2201	f__UBA2201	g__UBA2201	No/low similarity in Silva
	o__Thermoanaerobaculales	f__Sulfomarinibacteraceae	g__FEB-10	No/low similarity in Silva	Subgroup 23	Class 4-2
			g__JAADFK01	Bacteria;Acidobacteriota;Thermoanaerobaculia;Thermoanaerobaculales;Thermoanaerobaculaceae;Subgroup 23;uncultured bacterium
			g__JAADFN01	Bacteria;Acidobacteriota;Thermoanaerobaculia;Thermoanaerobaculales;Thermoanaerobaculaceae;Subgroup 23;uncultured Acidobacteria bacterium
			g__JAAESQ01	No/low similarity in Silva
			g__JAHECW01	Bacteria;Acidobacteriota;Thermoanaerobaculia;Thermoanaerobaculales;Thermoanaerobaculaceae;Subgroup 23;uncultured Acidobacteria bacterium
			g__JAIOSJ01	Bacteria;Acidobacteriota;Thermoanaerobaculia;Thermoanaerobaculales;Thermoanaerobaculaceae;Subgroup 23;uncultured bacterium
			g__JAJDNH01	No 16S rRNA gene
			g__JANTFG01	Bacteria;Acidobacteriota;Thermoanaerobaculia;Thermoanaerobaculales;Thermoanaerobaculaceae;Subgroup 23;uncultured bacterium
			g__Sulfomarinibacter	No 16S rRNA gene
		f__Thermoanaerobaculaceae	g__JAAYVZ01	Bacteria;Acidobacteriota;Thermoanaerobaculia;Thermoanaerobaculales;Thermoanaerobaculaceae;Thermoanaerobaculum;metagenome
			g__JACADV01	Bacteria;Acidobacteriota;Thermoanaerobaculia;Thermoanaerobaculales;Thermoanaerobaculaceae;Thermoanaerobaculum;uncultured prokaryote
			g__JACQZW01	Bacteria;Acidobacteriota;Thermoanaerobaculia;Thermoanaerobaculales;Thermoanaerobaculaceae;Thermoanaerobaculum;uncultured Acidobacteria bacterium
			g__RBG-13-68-16	Bacteria;Acidobacteriota;Thermoanaerobaculia;Thermoanaerobaculales;Thermoanaerobaculaceae;Thermoanaerobaculum;Acidobacteria bacterium RBG_13_68_16
			g__Thermoanaerobaculum	No/low similarity in Silva
	o__UBA5704	f__JAIOJS01	g__JAIOJS01	No/low similarity in Silva	Subgroup 10	Class 4-1
		f__QQVD01	g__QQVD01	Bacteria;Acidobacteriota;Thermoanaerobaculia;Thermoanaerobaculales;Thermoanaerobaculaceae;Subgroup 10;uncultured bacterium gp10
			g__WTGL01	Bacteria;Acidobacteriota;Thermoanaerobaculia;Thermoanaerobaculales;Thermoanaerobaculaceae;Subgroup 10;uncultured Acidobacteria bacterium
		f__UBA5704	g__CAJQNK01	No 16S rRNA gene
			g__CALZIK01	Bacteria;Acidobacteriota;Thermoanaerobaculia;Thermoanaerobaculales;Thermoanaerobaculaceae;Subgroup 10;uncultured bacterium
			g__CALZJC01	No 16S rRNA gene
			g__CALZKB01	Bacteria;Acidobacteriota;Thermoanaerobaculia;Thermoanaerobaculales;Thermoanaerobaculaceae;Subgroup 10;uncultured bacterium
			g__J023	No 16S rRNA gene
			g__JAAELT01	No 16S rRNA gene
			g__JAAYLR01	Bacteria;Acidobacteriota;Thermoanaerobaculia;Thermoanaerobaculales;Thermoanaerobaculaceae;Subgroup 10;Acidobacteria bacterium ADurb.Bin051
			g__JACTMI01	Bacteria;Acidobacteriota;Thermoanaerobaculia;Thermoanaerobaculales;Thermoanaerobaculaceae;Subgroup 10;bacterium enrichment culture clone Anammox_2
			g__JAGPDF01	Bacteria;Acidobacteriota;Thermoanaerobaculia;Thermoanaerobaculales;Thermoanaerobaculaceae;Subgroup 10;metagenome
			g__JAHEKO01	No 16S rRNA gene
			g__JAHZIX01	No/low similarity in Silva
			g__M0029	No 16S rRNA gene
			g__SZUA-115	No/low similarity in Silva
			g__UBA5704	Bacteria;Acidobacteriota;Thermoanaerobaculia;Thermoanaerobaculales;Thermoanaerobaculaceae;Subgroup 10;uncultured bacterium
c__UBA4820	o__UBA4820	f__DSQY01	g__DTPS01	Bacteria;Acidobacteriota;Thermoanaerobaculia;Thermoanaerobaculales;Thermoanaerobaculaceae;TPD-58;uncultured bacterium	NA	Candidate class 1-11
			g__JAEMPZ01	No/low similarity in Silva
			g__JAKAJA01	Bacteria;Acidobacteriota;Thermoanaerobaculia;Thermoanaerobaculales;Thermoanaerobaculaceae;TPD-58;uncultured bacterium
		f__UBA4820	g__UBA4820	Bacteria;Acidobacteriota;Thermoanaerobaculia;Thermoanaerobaculales;Thermoanaerobaculaceae;TPD-58;uncultured bacterium
c__UBA6911	o__CAINFC01	f__CAINFC01	g__CAINFC01	Bacteria;Acidobacteriota;uncultured bacterium	NA	NA
	o__JAAYUB01	f__JAAYUB01	g__JAAYUB01	Bacteria;Acidobacteriota;c5LKS83;metagenome	NA	Candidate Class 1-3
			g__JAFGRT01	No/low similarity in Silva	NA	NA
			g__JAGNHB01	No/low similarity in Silva	NA	NA
	o__JACOSC01	f__JACOSC01	g__JACOSC01	Bacteria;Acidobacteriota;FFCH5909;uncultured bacterium	NA	NA
	o__JACQTF01	f__JACQTF01	g__JACQTF01	No 16S rRNA gene	NA	NA
	o__RPQK01	f__JACQSX01	g__JACQSX01	Bacteria;Acidobacteriota;Subgroup 20;uncultured bacterium	Subgroup 20	Class 1-4
		f__RPQK01	g__G020350445	No/low similarity in Silva	Subgroup 21	Class 6-2
			g__JACQSY01	No 16S rRNA gene
			g__JADFOI01	Bacteria;Acidobacteriota;Subgroup 21;uncultured bacterium
			g__JAJDTT01	No 16S rRNA gene
			g__RPQK01	No 16S rRNA gene
	o__UBA6911	f__UBA6911	g__Gp18-AA60	Bacteria;Acidobacteriota;Subgroup 18;uncultured bacterium	Subgroup 18	Class 1-2
			g__JAAYAM01	Bacteria;Acidobacteriota;Subgroup 18;uncultured Acidobacteria bacterium
			g__JAAYCX01	No/low similarity in Silva
			g__JACADW01	No/low similarity in Silva
			g__JAFNAG01	Bacteria;Acidobacteriota;Subgroup 18;uncultured bacterium
			g__JAHFUH01	No 16S rRNA gene
			g__UBA6911	Bacteria;Acidobacteriota;Subgroup 18;uncultured Acidobacteria bacterium
No genomes available in Gtdb				Bacteria;Acidobacteriota;Subgroup 19;	Subgroup 19
c__UBA890	o__UBA890	f__UBA890	g__UBA890	Bacteria;Acidobacteriota;Subgroup 26;uncultured bacterium	Subgroup 26	Class 4-3
		f__WLXD01	g__JACZXM01	No 16S rRNA gene
			g__WLXD01	Bacteria;Acidobacteriota;Subgroup 26;uncultured bacterium
c__G020349885	o__G020349885	f__G020349885	g__G020349885	Bacteria;Acidobacteriota;Subgroup 26;uncultured bacterium
c__Vicinamibacteria	o__Bin61	f__Bin61	g__Bin61	Bacteria;Acidobacteriota;Vicinamibacteria;Subgroup 9;uncultured bacterium	Subgroup 9	Class 1-5
		f__SMYC01	g__SMYC01	Bacteria;Acidobacteriota;Vicinamibacteria;Subgroup 9;uncultured bacterium
	o__Fen-336	f__Fen-336	g__AA29	No 16S rRNA gene	Subgroup 17
			g__AA32	No 16S rRNA gene
			g__CADEEV01	Bacteria;Acidobacteriota;Vicinamibacteria;Subgroup 17;uncultured Acidobacteria bacterium
			g__FEN-336	No 16S rRNA gene
			g__JACQGI01	No 16S rRNA gene
			g__JAFGSN01	Bacteria;Acidobacteriota;Vicinamibacteria;Subgroup 17;uncultured Acidobacteria bacterium
			g__JAJDNS01	No 16S rRNA gene
			g__WYBL01	Bacteria;Acidobacteriota;Vicinamibacteria;Subgroup 17;uncultured bacterium
		f__JAGNNV01	g__JAGNNV01	Bacteria;Acidobacteriota;Vicinamibacteria;Subgroup 17;metagenome
	o__Vicinamibacterales	f__2-12-FULL-66-21	g__2-12-FULL-66-21	No 16S rRNA gene	Subgroup 6
			g__Gp6-AA38	No 16S rRNA gene
			g__JACCRT01	No 16S rRNA gene
			g__JACCXG01	No 16S rRNA gene
			g__JACDCA01	Bacteria;Acidobacteriota;Vicinamibacteria;Vicinamibacterales;uncultured;uncultured Acidobacteria bacterium
			g__JACPDI01	Bacteria;Acidobacteriota;Vicinamibacteria;Vicinamibacterales;Vicinamibacteraceae;uncultured bacterium
			g__JAHECP01	Bacteria;Acidobacteriota;Vicinamibacteria;Vicinamibacterales;uncultured;uncultured Acidobacteria bacterium
			g__JAIVJE01	Bacteria;Acidobacteriota;Vicinamibacteria;Vicinamibacterales;uncultured;uncultured Acidobacteria bacterium
			g__QHWT01	Bacteria;Acidobacteriota;Vicinamibacteria;Vicinamibacterales;uncultured;uncultured bacterium
		f__Fen-181	g__Fen-181	Bacteria;Acidobacteriota;Vicinamibacteria;Vicinamibacterales;uncultured;uncultured Acidobacteria bacterium
			g__FEN-299	Bacteria;Acidobacteriota;Vicinamibacteria;Vicinamibacterales;uncultured;uncultured bacterium
		f__JACPPN01	g__JACPPN01	No 16S rRNA gene
		f__JACQTH01	g__JACQTH01	No 16S rRNA gene
		f__JAFNAJ01	g__JAEUQQ01	No 16S rRNA gene
			g__JAFNAJ01	No 16S rRNA gene
			g__JAHDVP01	No 16S rRNA gene
			g__JAHDVQ01	No 16S rRNA gene
		f__SCN-69-37	g__JADYYY01	Bacteria;Acidobacteriota;Vicinamibacteria;Vicinamibacterales;uncultured;uncultured bacterium
			g__SCN-69-37	Bacteria;Acidobacteriota;Vicinamibacteria;Vicinamibacterales;uncultured;Acidobacteria bacterium SCN 69-37
			g__SCUN01	Bacteria;Acidobacteriota;Vicinamibacteria;Vicinamibacterales;uncultured;uncultured Acidobacteriaceae bacterium
			g__SYFT01	Bacteria;Acidobacteriota;Vicinamibacteria;Vicinamibacterales;uncultured;metagenome
		f__UBA2999	g__12-FULL-67-14b	Bacteria;Acidobacteriota;Vicinamibacteria;Vicinamibacterales;Vicinamibacteraceae;uncultured bacterium
			g__2-02-FULL-65-29	No 16S rRNA gene
			g__2-12-FULL-65-11	No 16S rRNA gene
			g__CADEFD01	Bacteria;Acidobacteriota;Vicinamibacteria;Vicinamibacterales;Vicinamibacteraceae;uncultured bacterium
			g__Gp6-AA40	Bacteria;Acidobacteriota;Vicinamibacteria;Vicinamibacterales;Vicinamibacteraceae;uncultured Acidobacteria bacterium
			g__Gp6-AA45	Bacteria;Acidobacteriota;Vicinamibacteria;Vicinamibacterales;uncultured;uncultured Acidobacteriales bacterium
			g__JABFRY01	Bacteria;Acidobacteriota;Vicinamibacteria;Vicinamibacterales;Vicinamibacteraceae;uncultured bacterium
			g__JACCSI01	No 16S rRNA gene
			g__JADGOC01	Bacteria;Acidobacteriota;Vicinamibacteria;Vicinamibacterales;uncultured;uncultured Acidobacteria bacterium
			g__JADZED01	Bacteria;Acidobacteriota;Vicinamibacteria;Vicinamibacterales;uncultured;uncultured Acidobacteria bacterium
			g__JAENWD01	No 16S rRNA gene
			g__JAHFUI01	Bacteria;Acidobacteriota;Vicinamibacteria;Vicinamibacterales;uncultured;uncultured bacterium
			g__JAHFUJ01	Bacteria;Acidobacteriota;Vicinamibacteria;Vicinamibacterales;uncultured;uncultured bacterium
			g__JAIVJN01	No 16S rRNA gene
			g__JAKFYA01	No 16S rRNA gene
			g__JAMQPK01	No 16S rRNA gene
			g__UBA2999	Bacteria;Acidobacteriota;Vicinamibacteria;Vicinamibacterales;uncultured;uncultured bacterium
			g__VFZH01	Bacteria;Acidobacteriota;Vicinamibacteria;Vicinamibacterales;Vicinamibacteraceae;uncultured Acidobacteria bacterium
			g__VFZN01	Bacteria;Acidobacteriota;Vicinamibacteria;Vicinamibacterales;Vicinamibacteraceae;uncultured bacterium mle1-25
			g__WHSN01	Bacteria;Acidobacteriota;Vicinamibacteria;Vicinamibacterales;uncultured;metagenome
		f__UBA823	g__UBA11600	Bacteria;Acidobacteriota;Vicinamibacteria;Vicinamibacterales;uncultured;uncultured bacterium
			g__UBA2161	Bacteria;Acidobacteriota;Vicinamibacteria;Vicinamibacterales;uncultured;uncultured Acidimicrobiales bacterium
			g__UBA8106	Bacteria;Marinimicrobia (SAR406 clade);uncultured Candidatus Marinimicrobia bacterium
			g__UBA823	Bacteria;Acidobacteriota;Vicinamibacteria;Vicinamibacterales;uncultured;uncultured Acidimicrobiales bacterium
		f__UBA8438	g__DTWD01	No 16S rRNA gene
			g__JAAXGX01	Bacteria;Acidobacteriota;Vicinamibacteria;Vicinamibacterales;uncultured;uncultured bacterium
			g__JAGWAJ01	No 16S rRNA gene
			g__JAJEEA01	Bacteria;Acidobacteriota;Vicinamibacteria;Vicinamibacterales;uncultured;uncultured bacterium
			g__NP936	Bacteria;Acidobacteriota;Vicinamibacteria;Vicinamibacterales;uncultured;uncultured Acidobacteria bacterium
			g__UBA2990	Bacteria;Acidobacteriota;Vicinamibacteria;Vicinamibacterales;uncultured;uncultured bacterium KM3-173-A5
			g__UBA2994	Bacteria;Actinobacteriota;Actinobacteria;Micrococcales;Microbacteriaceae;Microbacterium;marine metagenome
			g__UBA8438	No/low similarity in Silva
			g__UBA9620	No 16S rRNA gene
			g__VXRJ01	Bacteria;Acidobacteriota;Vicinamibacteria;Vicinamibacterales;uncultured;uncultured Acidobacteria bacterium
			g__WTFV01	Bacteria;Acidobacteriota;Vicinamibacteria;Vicinamibacterales;uncultured;uncultured Acidobacteria bacterium
		f__Vicinamibacteraceae	g__JAEZDP01	No 16S rRNA gene
			g__Luteitalea	Bacteria;Acidobacteriota;Vicinamibacteria;Vicinamibacterales;Vicinamibacteraceae;Luteitalea;bacterium enrichment culture clone DSR_54
			g__WHTT01	Bacteria;Acidobacteriota;Vicinamibacteria;Vicinamibacterales;Vicinamibacteraceae;Luteitalea;uncultured bacterium
No genomes available in Gtdb				Bacteria;Acidobacteriota;AT-s3-28;	NA	Candidate Class 1-6
No genomes available in Gtdb				Bacteria;Acidobacteriota;d142;	NA	NA
