## Supplemental table 3 for "An ecological-evolutionary perspective on the genomic diversity and habitat preferences of the Acidobacteriota"

### Sheet: Sheet1
Table S3. Numbers and percenatges of habitat-generalist taxa in the Acidobacteriota at different taxonomic levels and using several delineation criteria.
		Phylum	Class	Order	Family	Genus
Results using occurrence in metagenomic datasets
Using all taxa	Total number of taxa	1	14	52	102
	Number of generalist taxaa	1	11	32	54
	Percentage of total	100	78.5714	61.5385	52.9412
Using only taxa identified in at least 250 datasets	Total number of taxa	1	12	40	78
	Number of generalist taxaa	1	11	31	52
	Percentage of total	100	91.6667	77.5	66.6667
Results using distribution of genomes in GTDB
Using all taxa	Total number of taxa	1	14	52	102	486
	Number of generalist taxab	1	12	34	56	120
	Percentage of total	100	85.7143	65.3846	54.902	24.6914
Using taxa with at least 5 genomes	Total number of taxa	1	12	37	54	82
	Number of generalist taxab	1	11	32	47	51
	Percentage of total	100	91.6667	86.4865	87.037	62.1951
a: reads identified in the 7 different habitats
b: Genomes obtained from more than one habitat
