## Supplemental table 5 for "An ecological-evolutionary perspective on the genomic diversity and habitat preferences of the Acidobacteriota"

### Sheet: Sheet2
Table S5. ANOVA results for the effect of Acidobacteriota class, the habitat from which the genome originated, and the interaction between the two on various genomic features. Results of Tukey post-hoc pairwise comparisons are shown for the significant factors.
Genomic feature		Factor	Pairwise comparison	p-valuea	% contributionb
General genomic features	Coding density	Class		< 2e-16	0.263132
			c__Blastocatellia – c__Aminicenantia	7.24e-05
			c__Holophagae – c__Blastocatellia	0
			c__Terriglobia – c__Aminicenantia	0
			c__Terriglobia – c__Holophagae	0
			c__Thermoanaerobaculia – c__Aminicenantia	1.44e-05
			c__Vicinamibacteria – c__Aminicenantia	0.0013568
		Habitat		< 2e-16	0.12336
		Class:habitat		1.25e-05	0.0105
			c__Blastocatellia:Soil – c__Blastocatellia:Non-soil	0
			c__Terriglobia:Soil – c__Terriglobia:Non-soil	0
	GC percentage	Class		< 2e-16	0.452482
			c__Blastocatellia – c__Aminicenantia	3.9e-06
			c__Holophagae – c__Blastocatellia	0
			c__Terriglobia – c__Aminicenantia	0
			c__Terriglobia – c__Holophagae	0
			c__Thermoanaerobaculia – c__Aminicenantia	0
			c__Thermoanaerobaculia – c__Holophagae	0
			c__Vicinamibacteria – c__Aminicenantia	0
			c__Vicinamibacteria – c__Holophagae	0.025799
		Habitat		0.000109	NS
		Class:habitat		4.44e-08	0.0127
			c__Aminicenantia:Soil – c__Aminicenantia:Non-soil	0.0020461
			c__Terriglobia:Soil – c__Terriglobia:Non-soil	4e-06
	Genome size	Class		< 2e-16	0.149597
			c__Blastocatellia – c__Aminicenantia	0
			c__Holophagae – c__Blastocatellia	0
			c__Terriglobia – c__Aminicenantia	0
			c__Terriglobia – c__Holophagae	0
			c__Thermoanaerobaculia – c__Aminicenantia	0
			c__Thermoanaerobaculia – c__Holophagae	0
			c__Vicinamibacteria – c__Aminicenantia	1e-07
			c__Vicinamibacteria – c__Holophagae	4e-07
		Habitat		0.006583	NS
		Class:habitat		0.000506
			c__Vicinamibacteria:Soil – c__Vicinamibacteria:Non-soil	0.0001712
	Protein count	Class		< 2e-16	0.180136
			c__Blastocatellia – c__Aminicenantia	0
			c__Holophagae – c__Blastocatellia	0
			c__Terriglobia – c__Aminicenantia	0
			c__Terriglobia – c__Holophagae	0
			c__Thermoanaerobaculia – c__Aminicenantia	0
			c__Thermoanaerobaculia – c__Holophagae	0
			c__Vicinamibacteria – c__Aminicenantia	0
			c__Vicinamibacteria – c__Holophagae	0
		Habitat		6.02e-09	0.0135161
		Class:habitat		0.000122
			c__Terriglobia:Soil – c__Terriglobia:Non-soil	0.015523
			c__Vicinamibacteria:Soil – c__Vicinamibacteria:Non-soil	1e-07
	Average gene length	Class		< 2e-16	0.103087
			c__Terriglobia – c__Aminicenantia	3e-07
			c__Terriglobia – c__Holophagae	0
			c__Thermoanaerobaculia – c__Aminicenantia	0.0008763
			c__Thermoanaerobaculia – c__Holophagae	3.86e-05
		Habitat		< 2e-16	0.101768
		Class:habitat		0.00377
			c__Blastocatellia:Soil – c__Blastocatellia:Non-soil	0
			c__Terriglobia:Soil – c__Terriglobia:Non-soil	0
			c__Thermoanaerobaculia:Soil – c__Thermoanaerobaculia:Non-soil	1e-06
			c__Vicinamibacteria:Soil – c__Vicinamibacteria:Non-soil	0.0001236
Phage infection/immunity	CRISPRs	Class		1.12e-10	0.0360444
			c__Vicinamibacteria – c__Holophagae	0.0045893
		Habitat		0.41072	NS
		Class:habitat		0.00389
	Viral contigs	Class		4.27e-13	0.041772
			c__Blastocatellia – c__Aminicenantia	0.0335897
			c__Holophagae – c__Blastocatellia	0.0456554
			c__Terriglobia – c__Aminicenantia	3e-07
			c__Terriglobia – c__Holophagae	0
			c__Thermoanaerobaculia – c__Aminicenantia	0.0260606
			c__Thermoanaerobaculia – c__Holophagae	0.0384157
		Habitat		2.96e-05	NS
		Class:habitat		0.00759
			c__Terriglobia:Soil – c__Terriglobia:Non-soil	0.0011694
Extracellular product arsenal	BGCs	Class		2.62e-10	0.0352955
			c__Blastocatellia – c__Aminicenantia	0.0008215
			c__Holophagae – c__Blastocatellia	0.0369325
			c__Terriglobia – c__Aminicenantia	0.0005716
			c__Terriglobia – c__Holophagae	1.13e-05
			c__Thermoanaerobaculia – c__Holophagae	3e-06
			c__Vicinamibacteria – c__Aminicenantia	5.9e-05
		Habitat		0.379	NS
		Class:habitat		0.24
	CAZYmes	Class		< 2e-16	0.364162
			c__Holophagae – c__Blastocatellia	0
			c__Terriglobia – c__Aminicenantia	0
			c__Terriglobia – c__Holophagae	0
			c__Vicinamibacteria – c__Holophagae	0.0026053
		Habitat		0.233375	NS
		Class:habitat		0.000824
			c__Vicinamibacteria:Soil – c__Vicinamibacteria:Non-soil	0.0180722
	Peptidases	Class		< 2e-16	0.27831
			c__Blastocatellia – c__Aminicenantia	0
			c__Holophagae – c__Blastocatellia	0.0049888
			c__Terriglobia – c__Aminicenantia	0
			c__Terriglobia – c__Holophagae	0
			c__Thermoanaerobaculia – c__Aminicenantia	0
			c__Vicinamibacteria – c__Aminicenantia	0
		Habitat		< 2e-16	0.0327258
		Class:habitat		8.4e-07
			c__Terriglobia:Soil – c__Terriglobia:Non-soil	0
			c__Vicinamibacteria:Soil – c__Vicinamibacteria:Non-soil	0
Predicted physiological optima	predicted OGT	Class		< 2e-16	0.342627
			c__Blastocatellia – c__Aminicenantia	0
			c__Terriglobia – c__Aminicenantia	0
			c__Thermoanaerobaculia – c__Aminicenantia	0
			c__Thermoanaerobaculia – c__Holophagae	0.011099
			c__Vicinamibacteria – c__Aminicenantia	0
			c__Vicinamibacteria – c__Holophagae	0.0001717
		Habitat		9.65e-08	0.00906178
		Class:habitat		2.12e-07
			c__Terriglobia:Soil – c__Terriglobia:Non-soil	0
	Predicted pH	Class		<2e-16	0.432387
			c__Blastocatellia – c__Aminicenantia	0
			c__Holophagae – c__Blastocatellia	0
			c__Terriglobia – c__Aminicenantia	0
			c__Terriglobia – c__Holophagae	0
			c__Vicinamibacteria – c__Aminicenantia	0.0020742
			c__Vicinamibacteria – c__Holophagae	9.98e-05
		Habitat		<2e-16	0.0313684
		Class:habitat		<2e-16
			c__Terriglobia:Soil – c__Terriglobia:Non-soil	0
	Predicted O2	Class		<2e-16	0.412644
			c__Blastocatellia – c__Aminicenantia	0
			c__Holophagae – c__Blastocatellia	0
			c__Terriglobia – c__Aminicenantia	0
			c__Terriglobia – c__Holophagae	0
			c__Thermoanaerobaculia – c__Aminicenantia	0
			c__Thermoanaerobaculia – c__Holophagae	0
			c__Vicinamibacteria – c__Aminicenantia	0
			c__Vicinamibacteria – c__Holophagae	0
		Habitat		0.9513	NS
		Class:habitat		0.0117
Predicted life history strategy	Life history strategy	Class		< 2e-16	0.0912619
			c__Terriglobia – c__Aminicenantia	0
			c__Terriglobia – c__Holophagae	0
		Habitat		9.4e-11	0.0186835
		Class:habitat		0.00855
			c__Terriglobia:Soil – c__Terriglobia:Non-soil	0
a: F-test p-values < 1x10-5 were considered significant for each factor. However, a value of 0.05 was used for pairwise comparisons.
b: Percent contribution of class and habitat to the overall variance calculated using the sum of squares. Percent contribution is not shown for non-significant (NS) factors.
