## Supplemental table 6 for "An ecological-evolutionary perspective on the genomic diversity and habitat preferences of the Acidobacteriota"

### Sheet: Sheet1
Table S6. ANOVA results for the effect of Acidobacteria lineage (SPL versus NSPL) and the habitat from which the genome originated on various metabolic functions annotated in the genomes.
Classification	Module/Genea	KEGG module description/ Gene descriptiona	Lineage-specific comparisons			Habitat-specific comparisons
			p-valueb	% contributionc	Verdict	p-valueb	% contributionc	Verdict
Amino acid biosynthesis
	M00031	Lysine biosynthesis, mediated by LysW, 2-aminoadipate => lysine	7.44539e-132	38.1141	Higher in SPL	1.46117e-39	1.05679	Higher in Genomes from soil Sources
	M00016	Lysine biosynthesis, succinyl-DAP pathway, aspartate => lysine	1.64395e-15	20.226	Higher in SPL	6.41905e-05	NS	Higher in Genomes from soil Sources
	M00526	Lysine biosynthesis, DAP dehydrogenase pathway, aspartate => lysine	3.93207e-07	15.3235	Higher in SPL	0.000320504	NS	Higher in Genomes from soil Sources
	M00028	Ornithine biosynthesis, glutamate => ornithine	2.87632e-138	50.7897	Higher in SPL	8.16446e-12	0.496463	Higher in Genomes from soil Sources
	M00763	Ornithine biosynthesis, mediated by LysW, glutamate => ornithine	7.44539e-132	38.1141	Higher in SPL	1.46117e-39	1.05679	Higher in Genomes from soil Sources
	M00844	Arginine biosynthesis, ornithine => arginine	3.24828e-12	29.0983	Higher in SPL	0.00183834	NS	Higher in Genomes from soil Sources
	M00029	Urea cycle	1.70027e-63	23.9866	Higher in SPL	1.50945e-06	0.2523	Higher in Genomes from soil Sources
	M00018	Threonine biosynthesis, aspartate => homoserine => threonine	4.34996e-18	18.3676	Higher in SPL	0.074217	NS
	M00019	Valine/isoleucine biosynthesis, pyruvate => valine / 2-oxobutanoate => isoleucine	1.94829e-09	26.8042	Higher in SPL	0.00951853	NS	Higher in Genomes from soil Sources
	M00570	Isoleucine biosynthesis, threonine => 2-oxobutanoate => isoleucine	2.30214e-08	24.6909	Higher in SPL	0.02268	NS	Higher in Genomes from soil Sources
	M00026	Histidine biosynthesis, PRPP => histidine	1.63142e-07	35.5918	Higher in SPL	0.0437134	NS	Higher in Genomes from non-soil Sources
	M00034	Methionine salvage pathway	5.23946e-06	9.07282	Higher in SPL	0.113151	NS
	M00022	Shikimate pathway, phosphoenolpyruvate + erythrose-4P => chorismate	3.4629e-192	37.8491	Higher in SPL	8.22586e-13	0.0820375	Higher in Genomes from soil Sources
	M00023	Tryptophan biosynthesis, chorismate => tryptophan	1.01302e-67	24.5671	Higher in SPL	0.000605705	NS	Higher in Genomes from soil Sources
	M00015	Proline biosynthesis, glutamate => proline	4.55148e-50	25.6426	Higher in NSPL	0.00252312	NS	Higher in Genomes from non-soil Sources
Cofactor biosynthesis
	M00930	Menaquinone biosynthesis, futalosine pathway	2.5509e-36	22.88	Higher in SPL	0.177512	NS
	M00846	Siroheme biosynthesis, glutamyl-tRNA => siroheme	7.83616e-11	18.8415	Higher in SPL	9.60517e-10	0.150771	Higher in Genomes from soil Sources
	M00926	Heme biosynthesis, bacteria, glutamyl-tRNA => coproporphyrin III => heme	1.45628e-10	28.1431	Higher in SPL	8.35167e-14	0.126054	Higher in Genomes from soil Sources
	M00121	Heme biosynthesis, plants and bacteria, glutamate => heme	2.73044e-09	26.1706	Higher in SPL	2.38136e-12	0.177044	Higher in Genomes from soil Sources
	M00916	Pyridoxal-P biosynthesis, R5P + glyceraldehyde-3P + glutamine => pyridoxal-P	7.47629e-88	47.3049	Higher in SPL	1.01954e-17	0.53834	Higher in Genomes from soil Sources
	M00912	NAD biosynthesis, tryptophan => quinolinate => NAD	1.70478e-14	28.5831	Higher in SPL	0.0878009	NS
	M00115	NAD biosynthesis, aspartate => quinolinate => NAD	4.0639e-10	2.81569	Higher in NSPL	1.60249e-13	1.74644	Higher in Genomes from non-soil Sources
	M00913	Pantothenate biosynthesis, 2-oxoisovalerate/spermine => pantothenate	2.84296e-14	8.03234	Higher in SPL	2.38066e-40	4.53148	Higher in Genomes from soil Sources
	M00119	Pantothenate biosynthesis, valine/L-aspartate => pantothenate	1.84173e-13	6.87706	Higher in SPL	1.88438e-35	4.08688	Higher in Genomes from soil Sources
	M00126	Tetrahydrofolate biosynthesis, GTP => THF	8.19851e-14	27.6844	Higher in SPL	1.04696e-17	1.91808	Higher in Genomes from non-soil Sources
	M00881	Lipoic acid biosynthesis, plants and bacteria, octanoyl-ACP => dihydrolipoyl-E2/H	2.52276e-18	22.5283	Higher in SPL	0.0496797	NS	Higher in Genomes from non-soil Sources
	M00125	Riboflavin biosynthesis, plants and bacteria, GTP => riboflavin/FMN/FAD	1.33609e-09	38.5278	Higher in SPL	0.579374	NS
	M00880	Molybdenum cofactor biosynthesis, GTP => molybdenum cofactor	2.41501e-07	24.8526	Higher in SPL	3.25089e-15	0.837134	Higher in Genomes from non-soil Sources
	M00896	Thiamine biosynthesis, archaea, AIR (+ NAD+) => TMP/TPP	1.50181e-31	22.3192	Higher in NSPL	6.75785e-06	0.0720452	Higher in Genomes from non-soil Sources
	M00899	Thiamine salvage pathway, HMP/HET => TMP	2.27654e-79	22.2934	Higher in NSPL	3.56019e-07	0.0585463	Higher in Genomes from non-soil Sources
	M00123	Biotin biosynthesis, pimeloyl-ACP/CoA => biotin	6.537e-50	25.7879	Higher in NSPL	3.38197e-12	0.584973	Higher in Genomes from non-soil Sources
	M00577	Biotin biosynthesis, BioW pathway, pimelate => pimeloyl-CoA => biotin	6.537e-50	25.7879	Higher in NSPL	3.38197e-12	0.584973	Higher in Genomes from non-soil Sources
	M00950	Biotin biosynthesis, BioU pathway, pimeloyl-ACP/CoA => biotin	3.58775e-58	29.1701	Higher in NSPL	1.45544e-13	0.643209	Higher in Genomes from non-soil Sources
Biosynthesis – others
	M00565	Trehalose biosynthesis, D-glucose 1P => trehalose	2.86165e-21	8.91529	Higher in SPL	7.95906e-13	0.53463	Higher in Genomes from soil Sources
	M00554	Nucleotide sugar biosynthesis, galactose => UDP-galactose	4.72298e-32	24.6647	Higher in SPL	1.56009e-34	0.975401	Higher in Genomes from soil Sources
	M00793	dTDP-L-rhamnose biosynthesis	2.97815e-13	10.7493	Higher in SPL	2.00813e-21	1.34344	Higher in Genomes from soil Sources
	M00909	UDP-N-acetyl-D-glucosamine biosynthesis, prokaryotes, glucose => UDP-GlcNAc	7.31762e-161	39.4782	Higher in SPL	3.49455e-25	0.270528	Higher in Genomes from soil Sources
	M00064	ADP-L-glycero-D-manno-heptose biosynthesis	1.1135e-16	4.75425	Higher in SPL	0.000842039	NS	Higher in Genomes from soil Sources
	M00091	Phosphatidylcholine (PC) biosynthesis, PE => PC	1.22939e-28	42.477	Higher in SPL	6.04661e-18	2.18466	Higher in Genomes from non-soil Sources
	M00133	Polyamine biosynthesis, arginine => agmatine => putrescine => spermidine	7.86363e-40	14.9795	Higher in NSPL	0.00990951	NS	Higher in Genomes from non-soil Sources
	M00923	UDP-L-FucNAm biosynthesis	2.18525e-17	4.77343	Higher in NSPL	0.62331	NS
	M00761	Undecaprenylphosphate alpha-L-Ara4N biosynthesis, UDP-GlcA => undecaprenyl phosphate alpha-L-Ara4N	2.56134e-103	36.17	Higher in NSPL	0.00112048	NS	Higher in Genomes from non-soil Sources
Biosynthesis – Nucleotides
	M00938	Pyrimidine deoxyribonucleotide biosynthesis, UDP => dTTP	1.23101e-40	23.6655	Higher in NSPL	1.50938e-27	0.62732	Higher in Genomes from non-soil Sources
Central C metabolism
	M00004	Pentose phosphate pathway (Pentose phosphate cycle)	4.26267e-143	44.493	Higher in SPL	2.10506e-54	1.16224	Higher in Genomes from soil Sources
	M00006	Pentose phosphate pathway, oxidative phase, glucose 6P => ribulose 5P	2.0107e-109	36.273	Higher in SPL	1.29003e-55	1.51589	Higher in Genomes from soil Sources
	M00308	Semi-phosphorylative Entner-Doudoroff pathway, gluconate => glycerate-3P	1.98863e-39	17.6321	Higher in SPL	4.67503e-06	0.38327	Higher in Genomes from soil Sources
	M00010	Citrate cycle, first carbon oxidation, oxaloacetate => 2-oxoglutarate	5.48547e-88	19.0399	Higher in SPL	0.160665	NS
	M00087	beta-Oxidation	0.0152558	NS	Higher in SPL	7.43486e-07	0.391605	Higher in Genomes from non-soil Sources
Other sugar degradation
	M00632	Galactose degradation, Leloir pathway, galactose => alpha-D-glucose-1P	1.26972e-51	31.0707	Higher in SPL	2.03127e-36	0.692355	Higher in Genomes from soil Sources
	M00061	D-Glucuronate degradation, D-glucuronate => pyruvate + D-glyceraldehyde 3P	1.18653e-25	17.2285	Higher in SPL	2.99141e-08	0.153929	Higher in Genomes from soil Sources
	M00631	D-Galacturonate degradation (bacteria), D-galacturonate => pyruvate + D-glyceraldehyde 3P	2.68055e-07	6.8693	Higher in SPL	0.000243486	NS	Higher in Genomes from soil Sources
Metabolism – Nucelotides
	M00046	Pyrimidine degradation, uracil => beta-alanine, thymine => 3-aminoisobutanoate	1.17964e-09	18.3455	Higher in SPL	0.010178	NS	Higher in Genomes from soil Sources
	M00546	Purine degradation, xanthine => urea	2.25741e-08	2.01858	Higher in SPL	9.62419e-16	2.26224	Higher in Genomes from soil Sources
Metabolism – Amino acids
	M00970	Proline degradation, proline => glutamate	5.99963e-18	12.594	Higher in SPL	0.293489	NS
	M00948	Hydroxyproline degradation, trans-4-hydroxy-L-proline => 2-oxoglutarate	2.40997e-12	6.93648	Higher in SPL	0.00103995	NS	Higher in Genomes from soil Sources
	M00038	Tryptophan metabolism, tryptophan => kynurenine => 2-aminomuconate	3.91508e-09	27.0931	Higher in SPL	0.0693897	NS
	M00035	Methionine degradation	1.49e-13	7.09988	Higher in SPL	0.935446	NS
Fermentation/ Respiration
	Hydrogenases		2.0484e-43	15.9146	Higher in NSPL	0.00350255	NS	Higher in Genomes from soil Sources
	nife_group_3abd	3b: Directly couples oxidation of NADPH to fermentative evolution of H2. Or, generates reductant for hydrogenotrophic carbon-fixation by directly coupling oxidation of H2 to reduction of NAD.	9.05771e-11	4.16145	Higher in NSPL	ns	NS
	nife_group_4a_g	4a: Directly couples formate oxidation to H2 evolution. 4g: May form respiratory complex that couples ferredoxinred oxidation to proton reduction.	0.00124904	NS	Higher in NSPL	6.41788e-09	1.69979	Higher in Genomes from soil Sources
	fefe_group_b	hydrogenogenic fermentation.	1.52424e-06	2.17738	Higher in NSPL	ns	NS
	fefe_group_c1	May serve as H2-sensors in regulatory cascades.	1.05987e-44	33.7254	Higher in NSPL	0.0122361	NS	Higher in Genomes from non-soil Sources
	nife_group_1	Hydrogenotrophic respiration	8.63423e-06	7.92989	Higher in NSPL	4.62587e-08	1.69134	Higher in Genomes from soil Sources
	nife_group_3c	Bifurcates electrons from H2 to heterodisulfide and ferredoxin.	2.10084e-08	10.7884	Higher in NSPL		NS
	M00155	Cytochrome c oxidase, prokaryotes	7.81429e-17	15.922	Higher in SPL	7.38183e-10	0.154897	Higher in Genomes from soil Sources
	coxAB	Cytochrome oxidase aa3 (low affinity)	6.5358e-49	32.7822	Higher in SPL	4.78902e-26	0.717203	Higher in Genomes from soil Sources
	ccoNOP	Cytochrome oxidase cbb3 (high affinity)	0.000673538	NS	Higher in SPL	1.43983e-07	2.98525	Higher in Genomes from non-soil Sources
	dsrABD_asrABC	Sulfite reduction	6.32789e-07	3.27059	Higher in SPL	0.123353	NS
	phsA	Thiosulfate disproportionation	1.7811e-56	25.3728	Higher in NSPL	1.19535e-14	0.500187	Higher in Genomes from non-soil Sources
	fccB_sqr	Sulfide oxidation	6.5742e-22	11.05	Higher in NSPL	4.7162e-17	2.11179	Higher in Genomes from non-soil Sources
	nxrAB	nitrite oxidation	1.73059e-09	7.30965	Higher in SPL	1.61831e-27	7.20045	Higher in Genomes from non-soil Sources
	anfDKG_nifDK_vnfDKG_nifH	N2 fixation	1	2.27283		1.56632e-10	1.1388	Higher in Genomes from soil Sources
	nirKS_octR	Nitrite reduction	6.5811e-83	32.6678	Higher in NSPL	1.31342e-24	1.1762	Higher in Genomes from non-soil Sources
	napAB_narGH	Nitrate reduction	7.26768e-32	19.7974	Higher in NSPL	3.97332e-34	3.63849	Higher in Genomes from non-soil Sources
	nrfADH_nirBD	Nitrite reduction to ammonia	5.58735e-19	15.5249	Higher in NSPL	2.20696e-35	3.14689	Higher in Genomes from non-soil Sources
	M00530	Dissimilatory nitrate reduction, nitrate => ammonia	2.53791e-107	39.405	Higher in NSPL	2.73637e-19	0.569807	Higher in Genomes from non-soil Sources
	M00579	Phosphate acetyltransferase-acetate kinase pathway, acetyl-CoA => acetate	5.87678e-27	14.5437	Higher in NSPL	0.00816096	NS	Higher in Genomes from non-soil Sources
	porA	pyruvate oxidation	3.63651e-14	19.9912	Higher in NSPL	0.0600816	NS
	Acetate => Acetaldehyde	Ethanol fermentation	2.02148e-06	4.53452	Higher in SPL	2.9278e-08	0.24323	Higher in Genomes from soil Sources
	Acetaldehyde => Ethanol	Ethanol fermentation	8.54543e-39	14.5997	Higher in SPL	0.000122501	NS	Higher in Genomes from soil Sources
	acs	Acetate to acetyl-CoA	2.02919e-21	22.5423	Higher in SPL	0.387355	NS
Antimicrobials/ Resistance
	M00777	Avermectin biosynthesis, 2-methylbutanoyl-CoA/isobutyryl-CoA => 6,8a-Seco-6,8a-deoxy-5-oxoavermectin 1a/1b aglycone => avermectin A1a/B1a/A1b/B1b	2.6872e-32	8.8549	Higher in SPL	0.00162389	NS	Higher in Genomes from soil Sources
	M00627	beta-Lactam resistance, Bla system	4.5685e-19	5.9071	Higher in SPL	3.45713e-18	1.43288	Higher in Genomes from soil Sources
a: Functions significantly higher in SPL classes are colored in green, while those significantly higher in NSPL classes are colored in magenta.
b: F-test p-values < 1x10-5 were considered significant for each factor.
c: Percent contribution of class and habitat to the overall variance calculated using the sum of squares. Percent contribution is not shown for non-significant (NS) factors.
